# LimoRhyde2: genomic analysis of biological rhythms based on effect sizes

**DOI:** 10.1101/2023.02.02.526897

**Authors:** Dora Obodo, Elliot H. Outland, Jacob J. Hughey

## Abstract

Genome-scale data have revealed daily rhythms in various species and tissues. However, current methods to assess rhythmicity largely restrict their focus to quantifying statistical significance, which may not reflect biological relevance. To address this limitation, we developed a method called LimoRhyde2 (the successor to our method LimoRhyde), which focuses instead on rhythm-related effect sizes and their uncertainty. For each genomic feature, LimoRhyde2 fits a curve using a series of linear models based on periodic splines, moderates the fits using an Empirical Bayes approach called multivariate adaptive shrinkage (Mash), then uses the moderated fits to calculate rhythm statistics such as peak-to-trough amplitude. The periodic splines capture non-sinusoidal rhythmicity, while Mash uses patterns in the data to account for different fits having different levels of noise. To demonstrate LimoRhyde2’s utility, we applied it to multiple circadian transcriptome datasets. Overall, LimoRhyde2 prioritized genes having high-amplitude rhythms in expression, whereas a prior method (BooteJTK) prioritized “statistically significant” genes whose amplitudes could be relatively small. Thus, quantifying effect sizes using approaches such as LimoRhyde2 has the potential to transform interpretation of genomic data related to biological rhythms.
