## Supplementary material for "LimoRhyde2: genomic analysis of biological rhythms based on effect sizes": Table S1

Study	PMID	Platform	Tissue	Interval (h)	Biological samples	Light-dark regimen
GSE59396	25208554	microarray	lung	4	36	LD 12:12
GSE67305	26486724	RNA-seq	liver	2	24	LD 12:12
GSE72095	26523393	RNA-seq	SCN	4	18	LD 12:12
